# The conquest and diversification of leafy spurges across the Holarctic and beyond: biogeography and evolution of life-history of *Euphorbia* subgenus *Esula*

**DOI:** 10.1101/2025.09.04.673735

**Authors:** Irene Masa-Iranzo, Isabel Sanmartín, Božo Frajman, Andrea S. Meseguer, Ricarda Riina

## Abstract

*Euphorbia* subgenus *Esula* is one of four main lineages within the megadiverse angiosperm genus *Euphorbia*. It comprises 490 species, including herbs, shrubs, dendroid shrubs, and succulents. The subgenus is a northern temperate lineage, most diverse in the Irano-Turanian and Mediterranean regions. We assembled the largest taxon sampling of subg. *Esula* to date (321 spp.), using DNA sequences from nuclear ITS and plastid *ndhF* regions, and updated previous phylogenetic analyses and sectional classification of the group. We used Bayesian methods to estimate divergence times and reconstruct ancestral ranges, characterising the tempo and mode of lineage diversification that shaped the present distribution and extant diversity of the subgenus. We tested whether changes in life-history (annual vs. perennial) played a role in the diversification and current elevational distribution of subg. *Esula*. Our results show that subg. *Esula* diverged from its sister clade in the Mid-Eocene and started to diversify in the Late Eocene. The Western Palearctic was inferred to be the ancestral area of the subgenus, where the first diversification events began 41 Mya. Expansion to other continents was dated as occurring in the last 10 million years. This coincided with an increase in the diversification rate and with clade-specific rate shifts coupled with changes from annual to perennial life-histories. We found a positive correlation between perenniality and high elevations. These results support that the recent rapid diversification of subg. *Esula* could be associated with an evolutionary shift to perenniality, allowing colonisation of montane habitats and global range expansion beyond the Western Palearctic.
