## Supplementary Table 4 for "The conquest and diversification of leafy spurges across the Holarctic and beyond: biogeography and evolution of life-history of *Euphorbia* subgenus *Esula*"

### Sheet: Hoja1
Table S4. Dating results obtained under alternative calibration, clock model and tree topology approaches, summarizing the differences among these dating strategies relative to the main nodes.
Analysis	Dating method	Software	Input	Calibrated nodes	Crown Euphorbia subg. Esula (mean, Mya)	Crown Euphorbia subg. Esula (confidence interval, Mya)	Crown Euphorbia (mean, Mya)	Crown Euphorbia (confidence interval, Mya)	Divergence between the Calycopeplus + Neoguillauminia clade and Euphorbia (mean, Mya)	Divergence between the Calycopeplus + Neoguillauminia clade and Euphorbia (confidence interval, Mya)	Notes
0 (main tree, Fig. 2G-H)	Independent clock model using a Bayesian framework	BEAST	MrBayes tree	6 (see 2.3 Material and Methods section)	40.75	36.47-45.10	47.19	42.56-52.24	52.89	43.59-65.99
1	Penalized likelihood algorithm and smoothed autocorrelation molecular clock	treePL	MrBayes tree	3 (Crown_Euphorbia_Neogui_Calyco; Crown_Euphorbia; Crown_Esula)	40.38	NA	43.21	NA	58.46	NA
2	Penalized likelihood algorithm and smoothed autocorrelation molecular clock	treePL	IQtree tree	3 (Crown_Euphorbia_Neogui_Calyco; Crown_Euphorbia; Crown_Esula)	40.89	33.90-43.68	43.43	38.43-46.13	57.38	52.59-58.46	Confidence interval with 100 random trees containing all nodes
3	Penalized likelihood algorithm and smoothed autocorrelation molecular clock	treePL	IQtree tree	3 (Crown_Euphorbia_Neogui_Calyco; Crown_Euphorbia; Crown_Esula)	40.19	34.04-43.68	42.73	38.43-46.14	57.08	52.47-58.46	Confidence interval with 1000 random trees containing all nodes
4	Penalized likelihood algorithm and smoothed autocorrelation molecular clock	treePL	IQtree tree	2(Crown_Euphorbia; Crown_Esula)	41.1	36.25-43.68	48.54	38.43-54.41	NA	NA	Calycopeplus + Neoguillauminia clade pruned, confidence interval with 100 random trees containing all nodes
5	RelTime, rapid relaxed-clock method	MEGA	MrBayes tree	2(Crown_Euphorbia; Crown_Esula)	42.42	36.79-47.50	47.68	43.67-52.07	NA	NA	Mean of Janssens et al. (2020) applied for the normal distribution; Calycopeplus + Neoguillauminia clade pruned by MEGA
6	RelTime, rapid relaxed-clock method	MEGA	MrBayes tree	2(Crown_Euphorbia; Crown_Esula)	43.87	40.43-47.71	49.31	46.78-51.99	NA	NA	Input of our oiriginal tree (0) applied for the normal distribution; Calycopeplus + Neoguillauminia clade pruned by MEGA
7	RelTime, rapid relaxed-clock method	MEGA	MrBayes tree	2(Crown_Euphorbia; Crown_Esula)	37.19	33.59-39.57	41.81	39.72-44.01	NA	NA	Confidence interval of Janssens et al. (2020) applied for the lognormal distribution; Calycopeplus + Neoguillauminia clade pruned by MEGA
Horn et al., 2014	Independent clock model using a Bayesian framework	BEAST		1 in Euphorbiaceae	40.5	33.20-47.70	47.81	41.00–54.70	54.68	≈47.40-61.90
Janssens et al., 2020	Penalized likelihood algorithm and smoothed autocorrelation molecular clock	treePL		0 in Euphorbiaceae	40.38	30.45-43.68	50.3	38.43-54.41	54.0386	40.96-58.46
Ramírez-Barahona et al., 2020	Independent clock model using a Bayesian framework	BEAST		1 in Euphorbiaceae	NA	NA	44.89	NA	NA	NA	Main tree (see Fig. 1 and Supplementary Material RC_complete_MCCv2.tre)
Zuntini et al., 2024	Penalized likelihood algorithm and smoothed autocorrelation molecular clock	treePL		1 in Euphorbiaceae	NA	NA	48.58	NA	NA	NA	Main tree (see Fig. 1 and Supplementary Material young_tree_smoothing_100.tre)
Zuntini et al., 2024	Penalized likelihood algorithm and smoothed autocorrelation molecular clock	treePL		1 in Euphorbiaceae	NA	NA	48.87	NA	NA	NA	Main tree (see Fig. 1 and Supplementary Material young_tree_smoothing_0.1.tre)
References
Horn JW, Xi Z, Riina R, Peirson JA, Yang Y, Dorsey BL, Berry PE, Davis CC, Wurdack KJ. 2014. Evolutionary bursts in Euphorbia (Euphorbiaceae) are linked with photosynthetic pathway. Evolution 68: 3485–3504.
Janssens SB, Couvreur TL, Mertens A, Dauby G, Dagallier LPM, vanden Abeele S, Vandelook F, Mascarello M, Beeckman H, Sosef M, Droissart V, van der Bank M, Maurin O, Hawthorne W, Marshall C, Réjou-Méchain M, Beina D, Baya F, Merckx V, Verstraete B, Hardy O. 2020. A large-scale species level dated angiosperm phylogeny for evolutionary and ecological analyses. Biodiversity Data Journal 8: e39677.
Ramírez-Barahona S, Sauquet H, Magallón S. 2020. The delayed and geographically heterogeneous diversification of flowering plant families. Nature Ecology & Evolution 4: 1232–1238.
Zuntini, A.R., Carruthers, T., Maurin, O. et al. 2024. Phylogenomics and the rise of the angiosperms. Nature 629 843–850.
